# A network analysis for the identification of gene modules in the transcriptome during *Nicotiana benthamiana* interfamily grafting

**DOI:** 10.64898/2026.01.26.701652

**Authors:** Frank Opoku-Agyemang, Ken-ichi Kurotani, Michitaka Notaguchi

**Affiliations:** Graduate School of Bioagricultural Sciences, Nagoya University, Furo-cho, Chikusa-ku, Nagoya 464-8601, Japan; Bioscience and Biotechnology Center, Nagoya University, Furo-cho, Chikusa-ku, Nagoya 464-8601, Japan; Department of Botany, Graduate School of Science, Kyoto University, Kitashirakawa Oiwake-cho, Sakyo-ku, Kyoto 606-8502, Japan; National Key Laboratory for Germplasm Innovation and Utilization for Fruit and Vegetable Horticultural Crops, College of Horticulture and Forestry Sciences, Huazhong Agricultural University, Wuhan 430070, Hubei Province, China

**Keywords:** Bayesian network analysis, Gene modules, Hub genes, Interfamily grafting, Plant grafting, Transcriptome

## Abstract

**Background:** *Nicotiana benthamiana* has been found to exhibit grafting capability with phylogenetically distant plant species by accomplishing cell-cell adhesion as the first step in graft establishment. Morphological and physiological studies combined with time-course transcriptome analysis revealed that this grafting triggered various biological processes. Thus, further elucidation of accumulated datasets is required to describe the processes during grafting.

**Results:** In this study, we performed a Bayesian network analysis to identify crucial gene modules in the transcriptome of *Nicotiana benthamiana* interfamily grafting. Our bioinformatics analyses of the transcriptome included threshold-based clustering, functional annotation, Bayesian network analysis, module analysis, and hub gene identification. We defined six distinct temporal gene expression patterns in the transcriptome data. Gene ontology enrichment was performed for each expression pattern, and results were summarized as Gene ontology supercluster treemaps. Bayesian gene networks were constructed using the SiGN-BN HC + BS program along with 120 *N. benthamiana* transcriptome data covering the whole life cycle. Gene modules were identified using two module detection algorithms: Molecular Complex Detection (MCODE) and GLay. Gene modules were characterized by identifying Gene Ontologies and hub genes as the most interconnected nodes in the gene network using the Cytohubba plugin.

**Conclusion:** This study provides further knowledge and enhances our understanding of the molecular mechanisms underlying interfamily grafting.
