## Supplemental Files (PDF and Excel) for "A network analysis for the identification of gene modules in the transcriptome during *Nicotiana benthamiana* interfamily grafting": OpokuAgyemang_et_al_Supplementary Dataset S4.xlsx

### Sheet: List
Supplementary Dataset S4: Details of the hub genes identified by the CytoHubba algorithm using the Degree Method in the core Bayesian network of the expression patterns A-F.
Sheet 19	Details of the hub genes identified by the CytoHubba algorithm using the Degree Method in the core Bayesian network of the expression pattern A.
Sheet 20	Details of the hub genes identified by the CytoHubba algorithm using the Degree Method in the core Bayesian network of the expression pattern B.
Sheet 21	Details of the hub genes identified by the CytoHubba algorithm using the Degree Method in the core Bayesian network of the expression pattern C.
Sheet 22	Details of the hub genes identified by the CytoHubba algorithm using the Degree Method in the core Bayesian network of the expression pattern D.
Sheet 23	Details of the hub genes identified by the CytoHubba algorithm using the Degree Method in the core Bayesian network of the expression pattern E.
Sheet 24	Details of the hub genes identified by the CytoHubba algorithm using the Degree Method in the core Bayesian network of the expression pattern F.

### Sheet:  Sheet 19
Sheet 19: Details of the hub genes identified by the CytoHubba algorithm using the Degree Method in the core Bayesian network of the expression pattern A.
Rank	Degree Score	Nbe.v1.1 gene ID	Nbe.v1 gene ID	At gene ID	Gene description
1	105	Nbe.v1.1.chr01g00700	Nbe.v1.s00160g00700	AT3G46730	NB-ARC domain-containing disease resistance protein
2	103	Nbe.v1.1.chr02g05740	Nbe.v1.s00090g05740	AT1G62300	WRKY family transcription factor (WRKY6)
3	99	Nbe.v1.1.chr06g24720	Nbe.v1.s00020g24720	AT5G58950	Protein kinase superfamily protein (RAF36)
4	97	Nbe.v1.1.chr15g20950	Nbe.v1.s00190g20950	AT5G66960	Prolyl oligopeptidase family protein
5	92	Nbe.v1.1.chr02g29950	Nbe.v1.s00090g29950	AT1G03000	peroxin 6 (PEX6)
6	89	Nbe.v1.1.chr19g13860	Nbe.v1.s00060g13860	AT3G45850	P-loop containing nucleoside triphosphate hydrolases superfamily protein
7	89	Nbe.v1.1.chr18g15660	Nbe.v1.s00110g15660	AT1G09970	Leucine-rich receptor-like protein kinase family protein
8	85	Nbe.v1.1.chr07g00410	Nbe.v1.s00100g00410	AT5G61890	Integrase-type DNA-binding superfamily protein (ERF114)
9	84	Nbe.v1.1.chr02g03460	Nbe.v1.s00090g03460	AT3G01100	unknown protein
10	83	Nbe.v1.1.chr15g14280	Nbe.v1.s00190g14280	AT5G32613	Zinc knuckle (CCHC-type) family protein
11	81	Nbe.v1.1.chr13g03410	Nbe.v1.s00120g03410	AT1G15740	Leucine-rich repeat family protein
12	81	Nbe.v1.1.chr19g16560	Nbe.v1.s00060g16560	AT3G09270	glutathione S-transferase TAU 8 (GSTU8)
13	80	Nbe.v1.1.chr17g40780	Nbe.v1.s00010g40780	AT5G01110	Tetratricopeptide repeat (TPR)-like superfamily protein
14	78	Nbe.v1.1.chr14g20700	Nbe.v1.s00140g20700	AT4G13400	2-oxoglutarate (2OG) and Fe(II)-dependent oxygenase superfamily protein
15	77	Nbe.v1.1.chr12g36370	Nbe.v1.s00070g36370	AT2G17480	Seven transmembrane MLO family protein (MLO8)
16	75	Nbe.v1.1.chr07g20580	Nbe.v1.s00100g20580	AT2G01670	nudix hydrolase homolog 17 (NUDT17)
17	75	Nbe.v1.1.chr04g35310	Nbe.v1.s00130g35310	AT5G04060	S-adenosyl-L-methionine-dependent methyltransferases superfamily protein
18	74	Nbe.v1.1.chr02g42000	Nbe.v1.s00090g42000	AT1G34370	C2H2 and C2HC zinc fingers superfamily protein (STOP1)
19	73	Nbe.v1.1.chr10g24840	Nbe.v1.s00050g24840	AT4G18220	Drug/metabolite transporter superfamily protein
20	73	Nbe.v1.1.chr17g33670	Nbe.v1.s00010g33670	AT2G28450	zinc finger (CCCH-type) family protein (TRM2b)
21	73	Nbe.v1.1.chr09g32530	Nbe.v1.s00040g32530	AT5G63260	Zinc finger C-x8-C-x5-C-x3-H type family protein (C3H67)
22	72	Nbe.v1.1.chr05g33620	Nbe.v1.s00030g33620	AT1G20230	Pentatricopeptide repeat (PPR) superfamily protein
23	71	Nbe.v1.1.chr15g15530	Nbe.v1.s00190g15530	AT1G55610	BRI1 like (BRL1)
24	70	Nbe.v1.1.chr06g13830	Nbe.v1.s00020g13830	AT1G02850	beta glucosidase 11 (BGLU11)
25	70	Nbe.v1.1.chr01g38220	Nbe.v1.s00160g38220	AT4G08900	ARGININE AMIDOHYDROLASE 1 (ARGAH1)
26	69	Nbe.v1.1.chr19g02960	Nbe.v1.s00060g02960	AT2G02230	phloem protein 2-B1
27	68	Nbe.v1.1.chr09g01630	Nbe.v1.s00040g01630	AT3G26590	MATE efflux family protein
28	68	Nbe.v1.1.chr13g09650	Nbe.v1.s00120g09650	AT2G35660	FAD/NAD(P)-binding oxidoreductase family protein
29	67	Nbe.v1.1.chr03g41130	Nbe.v1.s00150g41130	AT4G02510	translocon at the outer envelope membrane of chloroplasts 159 (TOC159)
30	65	Nbe.v1.1.chr16g33920	Nbe.v1.s00200g02510	AT2G20080	hypothetical protein
31	65	Nbe.v1.1.chr04g32960	Nbe.v1.s00130g32960	AT3G62940	Cysteine proteinases superfamily protein
32	64	Nbe.v1.1.chr12g34250	Nbe.v1.s00070g34250	AT5G67610	INNER NUCLEAR MEMBRANE PROTEIN B (NEMP_B)
33	64	Nbe.v1.1.chr04g32570	Nbe.v1.s00130g32570	AT3G12580	heat shock protein 70 (HSP70)
34	64	Nbe.v1.1.chr03g13320	Nbe.v1.s00150g13320	AT5G06830	hypothetical protein
35	64	Nbe.v1.1.chr07g33030	Nbe.v1.s00100g33030	AT2G27600	AAA-type ATPase family protein
36	64	Nbe.v1.1.chr08g30190	Nbe.v1.s00080g30190	AT5G40190	RNA ligase/cyclic nucleotide phosphodiesterase family protein
37	63	Nbe.v1.1.chr15g24130	Nbe.v1.s00190g24130	AT1G77210	sugar transporter 14 (STP14)
38	63	Nbe.v1.1.chr09g22760	Nbe.v1.s00040g22760	AT3G49400	Transducin/WD40 repeat-like superfamily protein
39	63	Nbe.v1.1.chr19g35640	Nbe.v1.s00060g35640	AT4G21610	lsd one like 2 (LOL2)
40	63	Nbe.v1.1.chr12g25960	Nbe.v1.s00070g25960	AT5G06310	Nucleic acid-binding (POT1b)
41	63	Nbe.v1.1.chr13g13540	Nbe.v1.s00120g13540	AT1G66810	Zinc finger C-x8-C-x5-C-x3-H type family protein (C3H67)
42	62	Nbe.v1.1.chr18g06700	Nbe.v1.s00110g06700	AT5G47530	Auxin-responsive family protein
43	62	Nbe.v1.1.chr19g35510	Nbe.v1.s00060g35510	AT4G04960	L-TYPE LECTIN RECEPTOR KINASE VII.1 (LECRK-VII.1)
44	62	Nbe.v1.1.chr14g16160	Nbe.v1.s00140g16160	AT5G35370	S-locus lectin protein kinase family protein
45	62	Nbe.v1.1.chr10g33570	Nbe.v1.s00050g33570	AT1G13570	F-box/RNI-like superfamily protein
46	62	Nbe.v1.1.chr07g03580	Nbe.v1.s00100g03580	AT2G17060	Disease resistance protein (TIR-NBS-LRR class) family
47	61	Nbe.v1.1.chr16g43010	Nbe.v1.s00200g11600	AT3G20993	low-molecular-weight cysteine-rich 56 (LCR56)
48	61	Nbe.v1.1.chr10g38460	Nbe.v1.s00050g38460	AT4G22860	Cell cycle regulated microtubule associated protein (TPXL3)
49	61	Nbe.v1.1.chr11g11280	Nbe.v1.s00170g11280	AT5G27990	Pre-rRNA-processing protein TSR2
50	61	Nbe.v1.1.chr11g03340	Nbe.v1.s00170g03340	AT2G31530	SECY HOMOLOG 2 (SCY2)
51	60	Nbe.v1.1.chr04g35210	Nbe.v1.s00130g35210	AT2G41660	MIZU-KUSSEI-like protein (MIZ1)
52	60	Nbe.v1.1.chr03g08150	Nbe.v1.s00150g08150	AT2G31130	unknown protein
53	60	Nbe.v1.1.chr05g18450	Nbe.v1.s00030g18450	AT4G29820	homolog of CFIM-25 (CFIM-25)
54	60	Nbe.v1.1.chr16g08230	Nbe.v1.s00180g08230	AT3G48810	Pentatricopeptide repeat (PPR) superfamily protein (OTP439)
55	60	Nbe.v1.1.chr07g31710	Nbe.v1.s00100g31710	AT1G27752	Ubiquitin system component Cue protein
56	58	Nbe.v1.1.chr11g02090	Nbe.v1.s00170g02090	AT1G63210	Transcription elongation factor (SPT6)
57	58	Nbe.v1.1.chr05g23880	Nbe.v1.s00030g23880	AT2G36290	alpha/beta-Hydrolases superfamily protein
The degree of importance of hubs are depicted using the color scale ranging from red (high degree scores) to yellow (low degree scores) and the darker the color, the stronger the association with other genes in the main network.

### Sheet:  Sheet 20
Sheet 20: Details of the hub genes identified by the CytoHubba algorithm using the Degree Method in the core Bayesian network of the expression pattern B.
Rank	Degree Score	Nbe.v1.1 gene ID	Nbe.v1 gene ID	At gene ID	Gene description
1	49	Nbe.v1.1.chr04g10170	Nbe.v1.s00130g10170	AT1G75030	thaumatin-like protein 3 (TLP-3)
2	46	Nbe.v1.1.chr10g32330	Nbe.v1.s00050g32330	AT2G24610	CYCLIC NUCLEOTIDE-GATED CHANNEL 14 (CNGC14)
3	46	Nbe.v1.1.chr11g36130	Nbe.v1.s00170g36130	AT3G07550	RNI-like superfamily protein
4	45	Nbe.v1.1.chr06g21470	Nbe.v1.s00020g21470	AT1G65840	polyamine oxidase 4 (PAO4)
5	44	Nbe.v1.1.chr08g18160	Nbe.v1.s00080g18160	AT1G59860	HSP20-like chaperones superfamily protein (HSP17.6A)
6	44	Nbe.v1.1.chr06g26920	Nbe.v1.s00020g26920	AT1G58390	Disease resistance protein (CC-NBS-LRR class) family
7	42	Nbe.v1.1.chr17g36960	Nbe.v1.s00010g36960	AT5G12930	inactive rhomboid protein
8	42	Nbe.v1.1.chr16g44610	Nbe.v1.s00200g13200	AT5G11300	mitotic-like cyclin 3B (CYC3B)
9	42	Nbe.v1.1.chr17g19760	Nbe.v1.s00010g19760	AT2G24610	cyclic nucleotide-gated channel 14 (CNGC14)
10	42	Nbe.v1.1.chr11g32380	Nbe.v1.s00170g32380	AT4G14590	embryo defective 2739 (EMB2739)
11	41	Nbe.v1.1.chr15g23790	Nbe.v1.s00190g23790	AT2G19870	tRNA/rRNA methyltransferase (SpoU) family protein
The degree of importance of hubs are depicted using the color scale ranging from red (high degree scores) to yellow (low degree scores) and the darker the color, the stronger the association with other genes in the main network.

### Sheet:  Sheet 21
Sheet 21: Details of the hub genes identified by the CytoHubba algorithm using the Degree Method in the core Bayesian network of the expression pattern C.
Rank	Degree Score	Nbe.v1.1 gene ID	Nbe.v1 gene ID	At gene ID	Gene description
1	110	Nbe.v1.1.chr15g14280	Nbe.v1.s00190g14280	AT5G32613	Zinc knuckle (CCHC-type) family protein
2	98	Nbe.v1.1.chr15g20950	Nbe.v1.s00190g20950	AT5G66960	Prolyl oligopeptidase family protein
3	93	Nbe.v1.1.chr06g34520	Nbe.v1.s00020g34520	AT3G16260	TRNASE Z4 (TRZ4)
4	92	Nbe.v1.1.chr02g29950	Nbe.v1.s00090g29950	AT1G03000	peroxin 6 (PEX6)
5	84	Nbe.v1.1.chr04g35310	Nbe.v1.s00130g35310	AT5G04060	S-adenosyl-L-methionine-dependent methyltransferases superfamily protein
6	82	Nbe.v1.1.chr17g40780	Nbe.v1.s00010g40780	AT5G01110	Tetratricopeptide repeat (TPR)-like superfamily protein
7	79	Nbe.v1.1.chr03g30490	Nbe.v1.s00150g30490	AT1G73340	ABIETANE DITERPENE OXIDASE 1 (ADTO1)
8	79	Nbe.v1.1.chr14g20700	Nbe.v1.s00140g20700	AT4G13400	2-oxoglutarate (2OG) and Fe(II)-dependent oxygenase superfamily protein
9	77	Nbe.v1.1.chr15g14910	Nbe.v1.s00190g14910	AT3G61420	BSD domain (BTF2-like transcription factors%2C Synapse-associated proteins and DOS2-like proteins)
10	77	Nbe.v1.1.chr09g01630	Nbe.v1.s00040g01630	AT3G26590	MATE efflux family protein
11	75	Nbe.v1.1.chr02g03460	Nbe.v1.s00090g03460	AT3G01100	unknown protein
12	74	Nbe.v1.1.chr05g16810	Nbe.v1.s00030g16810	AT4G00950	unknown protein
13	74	Nbe.v1.1.chr19g27060	Nbe.v1.s00060g27060	AT5G15700	Nucleus encoded plastid RNA polymerase
14	73	Nbe.v1.1.chr04g35180	Nbe.v1.s00130g35180	AT5G63520	F-box/LRR protein
15	73	Nbe.v1.1.chr17g33670	Nbe.v1.s00010g33670	AT2G28450	zinc finger (CCCH-type) family protein
16	72	Nbe.v1.1.chr11g03340	Nbe.v1.s00170g03340	AT2G31530	SECY HOMOLOG 2 (SCY2)
17	72	Nbe.v1.1.chr13g03410	Nbe.v1.s00120g03410	AT1G15740	Leucine-rich repeat family protein
18	69	Nbe.v1.1.chr19g35640	Nbe.v1.s00060g35640	AT4G21610	LSD ONE LIKE 2 (LOL2)
19	68	Nbe.v1.1.chr12g34250	Nbe.v1.s00070g34250	AT5G67610	INNER NUCLEAR MEMBRANE PROTEIN B (NEMP_B)
20	67	Nbe.v1.1.chr13g09870	Nbe.v1.s00120g09870	AT5G38280	PR5-LIKE RECEPTOR KINASE;PR5K
21	66	Nbe.v1.1.chr05g33620	Nbe.v1.s00030g33620	AT1G20230	Pentatricopeptide repeat (PPR) superfamily protein
22	66	Nbe.v1.1.chr16g08230	Nbe.v1.s00180g08230	AT3G48810	Pentatricopeptide repeat (PPR) superfamily protein
23	65	Nbe.v1.1.chr17g21230	Nbe.v1.s00010g21230	AT5G25580	unknown protein
24	65	Nbe.v1.1.chr15g02540	Nbe.v1.s00190g02540	AT4G28450	WD repeat and SOF domain-containing protein 1
25	65	Nbe.v1.1.chr01g05350	Nbe.v1.s00160g05350	AT3G24200	FAD/NAD(P)-binding oxidoreductase family protein (COQ6)
26	64	Nbe.v1.1.chr08g30190	Nbe.v1.s00080g30190	AT5G40190	RNA ligase/cyclic nucleotide phosphodiesterase family protein
27	64	Nbe.v1.1.chr03g37290	Nbe.v1.s00150g37290	AT3G42170	BED zinc finger protein (DAYSLEEPER)
28	64	Nbe.v1.1.chr18g27010	Nbe.v1.s00110g27010	AT1G13570	F-box/RNI-like superfamily protein
29	64	Nbe.v1.1.chr13g13540	Nbe.v1.s00120g13540	AT1G66810	Zinc finger C-x8-C-x5-C-x3-H type family protein (C3H14)
30	64	Nbe.v1.1.chr17g09430	Nbe.v1.s00010g09430	AT1G49980	DNA/RNA polymerases superfamily protein
31	64	Nbe.v1.1.chr06g00130	Nbe.v1.s00020g00130	AT1G12700	RNA PROCESSING FACTOR 1 (RPF1)
32	63	Nbe.v1.1.chr02g07580	Nbe.v1.s00090g07580	AT4G21530	Transducin/WD40 repeat-like superfamily protein
33	63	Nbe.v1.1.chr14g03410	Nbe.v1.s00140g03410	AT5G02930	F-box/RNI-like superfamily protein
34	63	Nbe.v1.1.chr07g10340	Nbe.v1.s00100g10340	AT2G46520	cellular apoptosis susceptibility protein (XPO2)
35	63	Nbe.v1.1.chr11g11280	Nbe.v1.s00170g11280	AT5G27990	Pre-rRNA-processing protein (TSR2)
36	62	Nbe.v1.1.chr03g43730	Nbe.v1.s00150g43730	AT1G72320	PUMILIO 23 (PUM23)
37	62	Nbe.v1.1.chr03g41130	Nbe.v1.s00150g41130	AT4G02510	Translocon at the outer envelope membrane of chloroplasts 159 (TOC159)
38	61	Nbe.v1.1.chr08g03260	Nbe.v1.s00080g03260	AT2G44150	Histone-lysine N-methyltransferase (ASHH3)
39	61	Nbe.v1.1.chr02g06660	Nbe.v1.s00090g06660	AT1G61740	Sulfite exporter TauE/SafE family protein
40	60	Nbe.v1.1.chr07g31710	Nbe.v1.s00100g31710	AT1G27752	Ubiquitin system component Cue protein
41	60	Nbe.v1.1.chr01g42400	Nbe.v1.s00160g42400	AT1G47480	alpha/beta-Hydrolases superfamily protein
42	60	Nbe.v1.1.chr17g00490	Nbe.v1.s00010g00490	AT1G64350	Transducin/WD40 repeat-like superfamily protein
43	60	Nbe.v1.1.chr06g20570	Nbe.v1.s00020g20570	AT4G02510	Translocon at the outer envelope membrane of chloroplasts 159 (TOC159)
44	59	Nbe.v1.1.chr19g35510	Nbe.v1.s00060g35510	AT4G04960	Concanavalin A-like lectin protein kinase family protein
45	59	Nbe.v1.1.chr03g13320	Nbe.v1.s00150g13320	AT5G06830	unknown protein
46	58	Nbe.v1.1.chr12g25960	Nbe.v1.s00070g25960	AT5G06310	PROTECTION OF TELOMERES 1B (POT1b)
47	58	Nbe.v1.1.chr16g48210	Nbe.v1.s00200g16800	AT3G18040	MAP kinase 9 ((MAPK9))
48	58	Nbe.v1.1.chr17g45550	Nbe.v1.s00010g45550	AT1G69490	NAC DOMAIN CONTAINING PROTEIN 29 (ANAC029)
49	58	Nbe.v1.1.chr07g33030	Nbe.v1.s00100g33030	AT2G27600	AAA-type ATPase family protein (SKD1)
50	58	Nbe.v1.1.chr10g33570	Nbe.v1.s00050g33570	AT1G13570	F-box/RNI-like superfamily protein
51	58	Nbe.v1.1.chr02g02770	Nbe.v1.s00090g02770	AT3G16650	Transducin/WD40 repeat-like superfamily protein
52	58	Nbe.v1.1.chr14g10730	Nbe.v1.s00140g10730	AT2G28290	CHROMATIN REMODELING COMPLEX SUBUNIT R (CHR3)
53	57	Nbe.v1.1.chr03g08880	Nbe.v1.s00150g08880	AT1G72250	MALECTIN DOMAIN KINESIN 1 (MDKIN1)
54	57	Nbe.v1.1.chr17g54260	Nbe.v1.s00010g54260	AT1G63205	Cystatin/monellin superfamily protein
55	57	Nbe.v1.1.chr10g38460	Nbe.v1.s00050g38460	AT4G22860	TPX2-LIKE PROTEIN 3 (TPXL3)
56	57	Nbe.v1.1.chr19g02960	Nbe.v1.s00060g02960	AT2G02230	Phloem protein 2-B1 (PP2-B1)
57	57	Nbe.v1.1.chr04g32960	Nbe.v1.s00130g32960	AT3G62940	Cysteine proteinases superfamily protein (OTU5)
The degree of importance of hubs are depicted using the color scale ranging from red (high degree scores) to yellow (low degree scores) and the darker the color, the stronger the association with other genes in the main network.

### Sheet:  Sheet 22
Sheet 22: Details of the hub genes identified by the CytoHubba algorithm using the Degree Method in the core Bayesian network of the expression pattern D.
Rank	Degree Score	Nbe.v1.1 gene ID	Nbe.v1 gene ID	At gene ID	Gene description
1	45	Nbe.v1.1.chr10g32190	Nbe.v1.s00050g32190	AT5G10690	pentatricopeptide (PPR) repeat-containing protein / CBS domain-containing protein
2	44	Nbe.v1.1.chr03g42690	Nbe.v1.s00150g42690	AT1G09320	Agenet domain (AGD)-containing p1 (AGDP1)
3	42	Nbe.v1.1.chr15g09830	Nbe.v1.s00190g09830	AT5G15340	Pentatricopeptide repeat (PPR) superfamily protein
4	42	Nbe.v1.1.chr11g31030	Nbe.v1.s00170g31030	AT5G14040	phosphate transporter 3;1 (PHT3;1)
5	41	Nbe.v1.1.chr12g39730	Nbe.v1.s00070g39730	AT5G21430	Chaperone DnaJ-domain superfamily protein (NdhU)
6	39	Nbe.v1.1.chr03g19170	Nbe.v1.s00150g19170	AT2G21370	xylulose kinase-1 (XK-1)
7	39	Nbe.v1.1.chr02g03250	Nbe.v1.s00090g03250	AT5G61430	NAC domain containing protein 100 (ANAC100)
8	38	Nbe.v1.1.chr08g27970	Nbe.v1.s00080g27970	AT3G02050	K+ uptake transporter 3 (KUP3)
9	38	Nbe.v1.1.chr06g26180	Nbe.v1.s00020g26180	AT5G48650	Nuclear transport factor 2 (NTF2) family protein with RNA binding (RRM-RBD-RNP motifs) domain (G3BP-like)
The degree of importance of hubs are depicted using the color scale ranging from red (high degree scores) to yellow (low degree scores) and the darker the color, the stronger the association with other genes in the main network.

### Sheet:  Sheet 23
Sheet 23: Details of the hub genes identified by the CytoHubba algorithm using the Degree Method in the core Bayesian network of the expression pattern E.
Rank	Degree Score	Nbe.v1.1 gene ID	Nbe.v1 gene ID	At gene ID	Gene description
1	33	Nbe.v1.1.chr07g14940	Nbe.v1.s00100g14940	AT1G04580	aldehyde oxidase 4 (AAO4)
2	32	Nbe.v1.1.chr06g38370	Nbe.v1.s00020g38370	AT1G18600	RHOMBOID-like protein 12 (RBL12)
3	31	Nbe.v1.1.chr08g36540	Nbe.v1.s00080g36540	AT4G34131	UDP-glucosyl transferase 73B3 (UGT73B3)
The degree of importance of hubs are depicted using the color scale ranging from red (high degree scores) to yellow (low degree scores) and the darker the color, the stronger the association with other genes in the main network.

### Sheet:  Sheet 24
Sheet 24: Details of the hub genes identified by the CytoHubba algorithm using the Degree Method in the core Bayesian network of the expression pattern F.
Rank	Degree Score	Nbe.v1.1 gene ID	Nbe.v1 gene ID	At gene ID	Gene description
1	43	Nbe.v1.1.chr01g07150	Nbe.v1.s00160g07150	AT3G24320	MUTL protein homolog 1 (MSH1)
2	39	Nbe.v1.1.chr17g39110	Nbe.v1.s00010g39110	AT1G76890	Duplicated homeodomain-like superfamily protein (GT2)
3	38	Nbe.v1.1.chr19g28910	Nbe.v1.s00060g28910	AT3G28640	Tetratricopeptide repeat (TPR)-like superfamily protein
4	36	Nbe.v1.1.chr06g20870	Nbe.v1.s00020g20870	AT1G60420	DC1 domain-containing protein
The degree of importance of hubs are depicted using the color scale ranging from red (high degree scores) to yellow (low degree scores) and the darker the color, the stronger the association with other genes in the main network.
