## Supplemental Files (PDF and Excel) for "A network analysis for the identification of gene modules in the transcriptome during *Nicotiana benthamiana* interfamily grafting": OpokuAgyemang_et_al_Supplementary Dataset S7.xlsx

### Sheet: List
Supplementary Dataset S7: Details of the hub genes identified by the CytoHubba algorithm using the Degree Method in the subnetworks of the GLay cluster modules of the expression patterns A-F.
Sheet 37	Details of the hub genes identified by the CytoHubba algorithm using the Degree Method in the subnetworks of the GLay cluster modules of the expression pattern A.
Sheet 38	Details of the hub genes identified by the CytoHubba algorithm using the Degree Method in the subnetworks of the GLay cluster modules of the expression pattern B.
Sheet 39	Details of the hub genes identified by the CytoHubba algorithm using the Degree Method in the subnetworks of the GLay cluster modules of the expression pattern C.
Sheet 40	Details of the hub genes identified by the CytoHubba algorithm using the Degree Method in the subnetworks of the GLay cluster modules of the expression pattern D.
Sheet 41	Details of the hub genes identified by the CytoHubba algorithm using the Degree Method in the subnetworks of the GLay cluster modules of the expression pattern E.
Sheet 42	Details of the hub genes identified by the CytoHubba algorithm using the Degree Method in the subnetworks of the GLay cluster modules of the expression pattern F.

### Sheet:  Sheet 37
Sheet 37: Details of the hub genes identified by the CytoHubba algorithm using the Degree Method in the subnetworks of the GLay cluster modules of the expression pattern A.
Cluster	Rank	Degree Score	Nbe.v1.1 gene ID	Nbe.v1 gene ID	At gene ID	Gene description
1	1	104	Nbe.v1.1.chr01g00700	Nbe.v1.s00160g00700	AT3G46730	NB-ARC domain-containing disease resistance protein
	2	103	Nbe.v1.1.chr02g05740	Nbe.v1.s00090g05740	AT1G62300	WRKY family transcription factor/WRKY6
	3	99	Nbe.v1.1.chr06g24720	Nbe.v1.s00020g24720	AT5G58950	Protein kinase superfamily protein/RAF36
	4	89	Nbe.v1.1.chr19g13860	Nbe.v1.s00060g13860	AT3G45850	P-loop containing nucleoside triphosphate hydrolases superfamily protein
	4	89	Nbe.v1.1.chr18g15660	Nbe.v1.s00110g15660	AT1G09970	Leucine-rich receptor-like protein kinase family protein
	6	84	Nbe.v1.1.chr07g00410	Nbe.v1.s00100g00410	AT5G61890	Integrase-type DNA-binding superfamily protein
	7	81	Nbe.v1.1.chr19g16560	Nbe.v1.s00060g16560	AT3G09270	glutathione S-transferase TAU 8
	8	74	Nbe.v1.1.chr07g20580	Nbe.v1.s00100g20580	AT2G01670	nudix hydrolase homolog 17
	8	74	Nbe.v1.1.chr02g42000	Nbe.v1.s00090g42000	AT1G34370	C2H2 and C2HC zinc fingers superfamily protein
	10	73	Nbe.v1.1.chr10g24840	Nbe.v1.s00050g24840	AT4G18220	Drug/metabolite transporter superfamily protein
	11	71	Nbe.v1.1.chr15g15530	Nbe.v1.s00190g15530	AT1G55610	BRI1 like
	12	68	Nbe.v1.1.chr06g13830	Nbe.v1.s00020g13830	AT1G02850	beta glucosidase 11
	12	68	Nbe.v1.1.chr13g09650	Nbe.v1.s00120g09650	AT2G35660	FAD/NAD(P)-binding oxidoreductase family protein
	14	65	Nbe.v1.1.chr09g01630	Nbe.v1.s00040g01630	AT3G26590	MATE efflux family protein
	15	64	Nbe.v1.1.chr16g33920	Nbe.v1.s00200g02510	AT2G20080	hypothetical protein
	16	63	Nbe.v1.1.chr15g24130	Nbe.v1.s00190g24130	AT1G77210	sugar transporter 14
	17	62	Nbe.v1.1.chr18g06700	Nbe.v1.s00110g06700	AT5G47530	Auxin-responsive family protein
	17	62	Nbe.v1.1.chr14g16160	Nbe.v1.s00140g16160	AT5G35370	S-locus lectin protein kinase family protein
	19	61	Nbe.v1.1.chr16g43010	Nbe.v1.s00200g11600	AT3G20993	low-molecular-weight cysteine-rich 56
	20	59	Nbe.v1.1.chr04g35210	Nbe.v1.s00130g35210	AT2G41660	MIZU-KUSSEI-like protein (Protein of unknown function%2C DUF617)
	21	58	Nbe.v1.1.chr11g02090	Nbe.v1.s00170g02090	AT1G63210	Transcription elongation factor Spt6
	21	58	Nbe.v1.1.chr19g35510	Nbe.v1.s00060g35510	AT4G04960	Concanavalin A-like lectin protein kinase family protein
	21	58	Nbe.v1.1.chr02g13470	Nbe.v1.s00090g13470	AT1G31320	LOB domain-containing protein 4
	24	57	Nbe.v1.1.chr05g23880	Nbe.v1.s00030g23880	AT2G36290	alpha/beta-Hydrolases superfamily protein
	24	57	Nbe.v1.1.chr01g41520	Nbe.v1.s00160g41520	AT2G15480	UDP-glucosyl transferase 73B5
	26	56	Nbe.v1.1.chr12g36370	Nbe.v1.s00070g36370	AT2G17480	Seven transmembrane MLO family protein
	26	56	Nbe.v1.1.chr12g11990	Nbe.v1.s00070g11990	AT5G65210	bZIP transcription factor family protein
	28	55	Nbe.v1.1.chr04g32570	Nbe.v1.s00130g32570	AT3G12580	heat shock protein 70
2	1	90	Nbe.v1.1.chr02g29950	Nbe.v1.s00090g29950	AT1G03000	peroxin 6
	2	89	Nbe.v1.1.chr15g20950	Nbe.v1.s00190g20950	AT5G66960	Prolyl oligopeptidase family protein
	3	83	Nbe.v1.1.chr02g03460	Nbe.v1.s00090g03460	AT3G01100	REDUCED HYPEROSMOLALITY-INDUCED Ca2+ INCREASE 2.3 (OSCA2.3)
	3	83	Nbe.v1.1.chr15g14280	Nbe.v1.s00190g14280	AT5G32613	Zinc knuckle (CCHC-type) family protein
	5	80	Nbe.v1.1.chr17g40780	Nbe.v1.s00010g40780	AT5G01110	Tetratricopeptide repeat (TPR)-like superfamily protein
	6	77	Nbe.v1.1.chr13g03410	Nbe.v1.s00120g03410	AT1G15740	Leucine-rich repeat family protein
	7	75	Nbe.v1.1.chr04g35310	Nbe.v1.s00130g35310	AT5G04060	S-adenosyl-L-methionine-dependent methyltransferases superfamily protein
	8	73	Nbe.v1.1.chr17g33670	Nbe.v1.s00010g33670	AT2G28450	zinc finger (CCCH-type) family protein
	9	71	Nbe.v1.1.chr05g33620	Nbe.v1.s00030g33620	AT1G20230	Pentatricopeptide repeat (PPR) superfamily protein
	10	65	Nbe.v1.1.chr04g32960	Nbe.v1.s00130g32960	AT3G62940	Cysteine proteinases superfamily protein
	11	64	Nbe.v1.1.chr03g41130	Nbe.v1.s00150g41130	AT4G02510	translocon at the outer envelope membrane of chloroplasts 159
	11	64	Nbe.v1.1.chr08g30190	Nbe.v1.s00080g30190	AT5G40190	RNA ligase/cyclic nucleotide phosphodiesterase family protein
	11	64	Nbe.v1.1.chr07g33030	Nbe.v1.s00100g33030	AT2G27600	AAA-type ATPase family protein
	11	64	Nbe.v1.1.chr12g34250	Nbe.v1.s00070g34250	AT5G67610	transmembrane protein (DUF2215)
	11	64	Nbe.v1.1.chr03g13320	Nbe.v1.s00150g13320	AT5G06830	hypothetical protein
	16	63	Nbe.v1.1.chr09g22760	Nbe.v1.s00040g22760	AT3G49400	Transducin/WD40 repeat-like superfamily protein
	17	62	Nbe.v1.1.chr19g35640	Nbe.v1.s00060g35640	AT4G21610	lsd one like 2 (LOL2)
	18	61	Nbe.v1.1.chr10g33570	Nbe.v1.s00050g33570	AT1G13570	F-box/RNI-like superfamily protein
	19	60	Nbe.v1.1.chr16g08230	Nbe.v1.s00180g08230	AT3G48810	Pentatricopeptide repeat (PPR) superfamily protein/ORGANELLE TRANSCRIPT PROCESSING 439 (OTP439)
	20	59	Nbe.v1.1.chr11g03340	Nbe.v1.s00170g03340	AT2G31530	SecY protein transport family protein
	20	59	Nbe.v1.1.chr11g11280	Nbe.v1.s00170g11280	AT5G27990	Pre-rRNA-processing protein TSR2%2C conserved region
	22	58	Nbe.v1.1.chr10g38460	Nbe.v1.s00050g38460	AT4G22860	Cell cycle regulated microtubule associated protein/TPX2-LIKE PROTEIN 3 (TPXL3)
	23	57	Nbe.v1.1.chr16g48210	Nbe.v1.s00200g16800	AT3G18040	MAP kinase 9 (MPK9)
	23	57	Nbe.v1.1.chr15g38700	Nbe.v1.s00210g06350	AT1G32120	serine/threonine-protein phosphatase 7 long form-like protein
	25	56	Nbe.v1.1.chr02g02770	Nbe.v1.s00090g02770	AT3G16650	Transducin/WD40 repeat-like superfamily protein
3	1	20	Nbe.v1.1.chr16g25250	Nbe.v1.s00180g25250	AT1G65430	IBR domain-containing protein/ARABIDOPSIS ARIADNE 8
	2	18	Nbe.v1.1.chr15g09310	Nbe.v1.s00190g09310	AT1G52920	G protein coupled receptor (GPCR)
	3	17	Nbe.v1.1.chr19g07140	Nbe.v1.s00060g07140	AT5G26760	RNA polymerase II subunit B1 CTD phosphatase RPAP2-like protein/RPAP2 IYO MATE (RIMA)
4	1	22	Nbe.v1.1.chr03g08880	Nbe.v1.s00150g08880	AT1G72250	Di-glucose binding protein with Kinesin motor domain-containing protein
	2	17	Nbe.v1.1.chr08g22670	Nbe.v1.s00080g22670	AT1G26840	origin recognition complex protein 6

### Sheet:  Sheet 38
Sheet 38: Details of the hub genes identified by the CytoHubba algorithm using the Degree Method in the subnetworks of the GLay cluster modules of the expression pattern B.
Cluster	Rank	Degree Score	Nbe.v1.1 gene ID	Nbe.v1 gene ID	At gene ID	Gene description
1	1	45	Nbe.v1.1.chr11g36130	Nbe.v1.s00170g36130	AT3G07550	RNI-like superfamily protein
	2	40	Nbe.v1.1.chr11g32380	Nbe.v1.s00170g32380	AT4G14590	embryo defective 2739 (emb2739)
	3	38	Nbe.v1.1.chr08g18160	Nbe.v1.s00080g18160	AT1G59860	HSP20-like chaperones superfamily protein (HSP17.6A)
	4	35	Nbe.v1.1.chr10g01870	Nbe.v1.s00050g01870	AT2G02160	CCCH-type zinc finger family protein (C3H17)
2	1	37	Nbe.v1.1.chr06g26920	Nbe.v1.s00020g26920	AT1G58390	Disease resistance protein (CC-NBS-LRR class) family
	2	32	Nbe.v1.1.chr06g33700	Nbe.v1.s00020g33700	AT1G72640	NAD(P)-binding Rossmann-fold superfamily protein
	2	32	Nbe.v1.1.chr10g32330	Nbe.v1.s00050g32330	AT2G24610	cyclic nucleotide-gated channel 14 (CNGC14)
	4	31	Nbe.v1.1.chr09g35800	Nbe.v1.s00040g35800	AT5G55970	RING/U-box superfamily protein
	4	31	Nbe.v1.1.chr03g12460	Nbe.v1.s00150g12460	AT5G64240	metacaspase 3 (MC3)
3	1	34	Nbe.v1.1.chr18g00320	Nbe.v1.s00110g00320	AT3G12340	FKBP-like peptidyl-prolyl cis-trans isomerase family protein (FKBP43)
	1	34	Nbe.v1.1.chr16g44610	Nbe.v1.s00200g13200	AT5G11300	mitotic-like cyclin 3B from Arabidopsi (CYC3B)
	3	32	Nbe.v1.1.chr15g18390	Nbe.v1.s00190g18390	AT3G27640	Transducin/WD40 repeat-like superfamily protein
4	1	3	Nbe.v1.1.chr19g44270	Nbe.v1.s00060g44270	AT3G50950	HOPZ-ACTIVATED RESISTANCE 1 (ZAR1)

### Sheet:  Sheet 39
Sheet 39: Details of the hub genes identified by the CytoHubba algorithm using the Degree Method in the subnetworks of the GLay cluster modules of the expression pattern C.
Cluster	Rank	Degree Score	Nbe.v1.1 gene ID	Nbe.v1 gene ID	At gene ID	Gene description
1	1	65	Nbe.v1.1.chr09g01630	Nbe.v1.s00040g01630	AT3G26590	MATE efflux family protein/DETOXIFICATION 29 (DTX29)
	2	44	Nbe.v1.1.chr03g28630	Nbe.v1.s00150g28630	AT5G16760	Inositol 1,3,4-trisphosphate 5/6-kinase family protein
	2	44	Nbe.v1.1.chr18g29410	Nbe.v1.s00110g29410	AT1G14040	Phosphate transporter PHO1 homolog 3 (PHO1;H3)
	4	43	Nbe.v1.1.chr16g33430	Nbe.v1.s00200g02020	AT3G16030	lectin protein kinase family protein/RESISTANCE TO FUSARIUM OXYSPORUM 3)/CES101 (CALLUS EXPRESSION OF RBCS 101)
	5	41	Nbe.v1.1.chr13g00825	Nbe.v1.s00120g00825	AT5G57770	auxin canalization protein (DUF828)/FORKED-LIKE8 (FL8)
	5	41	Nbe.v1.1.chr12g20590	Nbe.v1.s00070g20590	AT3G61050	Calcium-dependent lipid-binding (CaLB domain) family protein/NTMC2T4/CLB
	7	40	Nbe.v1.1.chr05g26900	Nbe.v1.s00030g26900	AT2G23540	GDSL-like Lipase/Acylhydrolase superfamily protein
	8	39	Nbe.v1.1.chr05g32030	Nbe.v1.s00030g32030	AT3G61920	UvrABC system protein C/PADRE Protein
2	1	63	Nbe.v1.1.chr14g20700	Nbe.v1.s00140g20700	AT4G13400	2-oxoglutarate (2OG) and Fe(II)-dependent oxygenase superfamily protein
	2	59	Nbe.v1.1.chr02g29950	Nbe.v1.s00090g29950	AT1G03000	peroxin 6 (PEX6)
	3	55	Nbe.v1.1.chr18g27010	Nbe.v1.s00110g27010	AT1G13570	F-box/RNI-like superfamily protein
	3	55	Nbe.v1.1.chr19g02960	Nbe.v1.s00060g02960	AT2G02230	phloem protein 2-B1 (PP2-B1)
	3	55	Nbe.v1.1.chr15g19050	Nbe.v1.s00190g19050	AT3G22880	DNA repair (Rad51) family protein (DMC1)
	3	55	Nbe.v1.1.chr16g29610	Nbe.v1.s00180g29610	AT3G04380	SET-domain containing protein lysine methyltransferase family protein (SUVR4)
	3	55	Nbe.v1.1.chr19g07140	Nbe.v1.s00060g07140	AT5G26760	RNA polymerase II subunit B1 CTD phosphatase RPAP2-like protein/RPAP2 IYO MATE (RIMA)
	8	52	Nbe.v1.1.chr07g29080	Nbe.v1.s00100g29080	AT5G08020	RPA70-kDa subunit B
	8	52	Nbe.v1.1.chr05g10370	Nbe.v1.s00030g10370	AT5G01400	HEAT repeat-containing protein
	10	51	Nbe.v1.1.chr16g08230	Nbe.v1.s00180g08230	AT3G48810	Pentatricopeptide repeat (PPR) superfamily protein
	11	50	Nbe.v1.1.chr07g03580	Nbe.v1.s00100g03580	AT2G17060	Disease resistance protein (TIR-NBS-LRR class) family
	11	50	Nbe.v1.1.chr02g06660	Nbe.v1.s00090g06660	AT1G61740	Sulfite exporter TauE/SafE family protein
	13	49	Nbe.v1.1.chr18g38880	Nbe.v1.s00110g38880	AT3G54010	FKBP-type peptidyl-prolyl cis-trans isomerase family protein
	13	49	Nbe.v1.1.chr06g10480	Nbe.v1.s00020g10480	AT3G63340	kinase superfamily protein
	15	47	Nbe.v1.1.chr14g03410	Nbe.v1.s00140g03410	AT5G02930	F-box/RNI-like superfamily protein
	15	47	Nbe.v1.1.chr11g26190	Nbe.v1.s00170g26190	AT5G54730	yeast autophagy 18 F-like protein (G18F)
	17	46	Nbe.v1.1.chr08g39980	Nbe.v1.s00080g39980	AT2G01460	P-loop containing nucleoside triphosphate hydrolases superfamily protein
	17	46	Nbe.v1.1.chr05g15330	Nbe.v1.s00030g15330	AT3G14940	phosphoenolpyruvate carboxylase 3
	17	46	Nbe.v1.1.chr09g00560	Nbe.v1.s00040g00560	AT4G35140	Transducin/WD40 repeat-like superfamily protein
	20	45	Nbe.v1.1.chr13g13540	Nbe.v1.s00120g13540	AT1G66810	Zinc finger C-x8-C-x5-C-x3-H type family protein
	21	45	Nbe.v1.1.chr16g25250	Nbe.v1.s00180g25250	AT1G65430	IBR domain-containing protein
	22	44	Nbe.v1.1.chr17g31920	Nbe.v1.s00010g31920	AT3G46220	E3 UFM1-protein ligase-like protein
3	1	102	Nbe.v1.1.chr15g14280	Nbe.v1.s00190g14280	AT5G32613	Zinc knuckle (CCHC-type) family protein
	2	86	Nbe.v1.1.chr15g20950	Nbe.v1.s00190g20950	AT5G66960	Prolyl oligopeptidase family protein
	3	82	Nbe.v1.1.chr06g34520	Nbe.v1.s00020g34520	AT3G16260	tRNAse Z4 (TRZ4)
	4	79	Nbe.v1.1.chr17g40780	Nbe.v1.s00010g40780	AT5G01110	Tetratricopeptide repeat (TPR)-like superfamily protein
	5	78	Nbe.v1.1.chr03g30490	Nbe.v1.s00150g30490	AT1G73340	Cytochrome P450 superfamily protein/ABIETANE DITERPENE OXIDASE 1 (ADTO1)
	6	70	Nbe.v1.1.chr17g33670	Nbe.v1.s00010g33670	AT2G28450	zinc finger (CCCH-type) family protein/tRNA Methyltransferase 2B (TRM2B)
	7	68	Nbe.v1.1.chr11g03340	Nbe.v1.s00170g03340	AT2G31530	SecY protein transport family protein/secy homolog 2 (SCY2)
	8	66	Nbe.v1.1.chr04g35310	Nbe.v1.s00130g35310	AT5G04060	S-adenosyl-L-methionine-dependent methyltransferases superfamily protein
	9	65	Nbe.v1.1.chr04g35180	Nbe.v1.s00130g35180	AT5G63520	F-box/LRR protein
	9	65	Nbe.v1.1.chr12g34250	Nbe.v1.s00070g34250	AT5G67610	transmembrane protein (DUF2215)
	11	64	Nbe.v1.1.chr17g21230	Nbe.v1.s00010g21230	AT5G25580	hypothetical protein
	11	64	Nbe.v1.1.chr13g09870	Nbe.v1.s00120g09870	AT5G38280	PR5-like receptor kinase
	13	63	Nbe.v1.1.chr07g10340	Nbe.v1.s00100g10340	AT2G46520	cellular apoptosis susceptibility protein putative / importin-alpha re-exporter
	13	63	Nbe.v1.1.chr08g30190	Nbe.v1.s00080g30190	AT5G40190	RNA ligase/cyclic nucleotide phosphodiesterase family protein
	15	62	Nbe.v1.1.chr02g07580	Nbe.v1.s00090g07580	AT4G21530	Transducin/WD40 repeat-like superfamily protein
	15	62	Nbe.v1.1.chr11g11280	Nbe.v1.s00170g11280	AT5G27990	Pre-rRNA-processing protein TSR2 conserved region
	17	58	Nbe.v1.1.chr15g14910	Nbe.v1.s00190g14910	AT3G61420	BSD domain (BTF2-like transcription factors Synapse-associated proteins and DOS2-like proteins)
	17	58	Nbe.v1.1.chr03g13320	Nbe.v1.s00150g13320	AT5G06830	hypothetical protein
	17	58	Nbe.v1.1.chr02g03460	Nbe.v1.s00090g03460	AT3G01100	hypothetical protein 1
	17	58	Nbe.v1.1.chr01g05350	Nbe.v1.s00160g05350	AT3G24200	FAD/NAD(P)-binding oxidoreductase family protein
	21	57	Nbe.v1.1.chr17g54260	Nbe.v1.s00010g54260	AT1G63205	Cystatin/monellin superfamily protein
	22	56	Nbe.v1.1.chr16g48210	Nbe.v1.s00200g16800	AT3G18040	MAP kinase 9
	22	56	Nbe.v1.1.chr07g31710	Nbe.v1.s00100g31710	AT1G27752	Ubiquitin system component Cue protein
	24	55	Nbe.v1.1.chr05g16810	Nbe.v1.s00030g16810	AT4G00950	hypothetical protein (DUF688)
	24	55	Nbe.v1.1.chr16g24630	Nbe.v1.s00180g24630	AT2G16485	GW repeat- and PHD finger-containing protein NERD
	26	54	Nbe.v1.1.chr10g38460	Nbe.v1.s00050g38460	AT4G22860	Cell cycle regulated microtubule associated protein
	26	54	Nbe.v1.1.chr08g03260	Nbe.v1.s00080g03260	AT2G44150	histone-lysine N-methyltransferase ASHH3
	26	54	Nbe.v1.1.chr15g02540	Nbe.v1.s00190g02540	AT4G28450	WD repeat and SOF domain-containing protein 1
4	1	5	Nbe.v1.1.chr10g15120	Nbe.v1.s00050g15120	AT1G19020	CDP-diacylglycerol-glycerol-3-phosphate 3-phosphatidyltransferase/SMALL DEFENSE-ASSOCIATED PROTEIN 1 (SDA1)
	1	5	Nbe.v1.1.chr13g28940	Nbe.v1.s00120g28940	AT5G63080	2-oxoglutarate (2OG) and Fe(II)-dependent oxygenase superfamily protein/JUMONJI DOMAIN-CONTAINING PROTEIN 20 (JMJ20)
	1	5	Nbe.v1.1.chr03g44010	Nbe.v1.s00050g15120	AT1G19020	CDP-diacylglycerol-glycerol-3-phosphate 3-phosphatidyltransferase/SMALL DEFENSE-ASSOCIATED PROTEIN 1 (SDA1)

### Sheet:  Sheet 40
Sheet 40: Details of the hub genes identified by the CytoHubba algorithm using the Degree Method in the subnetworks of the GLay cluster modules of the expression pattern D.
Cluster	Rank	Degree Score	Nbe.v1.1 gene ID	Nbe.v1 gene ID	At gene ID	Gene description
1	1	18	Nbe.v1.1.chr03g19170	Nbe.v1.s00150g19170	AT2G21370	xylulose kinase-1 (XK1)
2	1	28	Nbe.v1.1.chr15g00270	Nbe.v1.s00190g00270	AT3G53320	mediator of RNA polymerase II transcription subunit-like protein/GROWING PLUS-END TRACKING PROTEIN 2 (GPT2)
	2	27	Nbe.v1.1.chr02g06170	Nbe.v1.s00090g06170	AT1G50660	actin cytoskeleton-regulatory complex pan-like protein
	3	25	Nbe.v1.1.chr02g18210	Nbe.v1.s00090g18210	AT2G18260	syntaxin of plants 112 (SYP112)
	3	25	Nbe.v1.1.chr01g35640	Nbe.v1.s00160g35640	AT4G29910	origin recognition complex protein 5 (ORC5)
3	1	36	Nbe.v1.1.chr11g31030	Nbe.v1.s00170g31030	AT5G14040	phosphate transporter 3;1 (PHT3;1)
	2	35	Nbe.v1.1.chr03g42690	Nbe.v1.s00150g42690	AT1G09320	agenet domain-containing protein (AGDP1)
	2	35	Nbe.v1.1.chr08g05060	Nbe.v1.s00080g05060	AT5G59900	Pentatricopeptide repeat (PPR) superfamily protein
	4	30	Nbe.v1.1.chr09g36040	Nbe.v1.s00040g36040	AT1G79190	ARM repeat superfamily protein
	4	30	Nbe.v1.1.chr12g03720	Nbe.v1.s00070g03720	AT3G08800	ARM repeat superfamily protein

### Sheet:  Sheet 41
Sheet 41: Details of the hub genes identified by the CytoHubba algorithm using the Degree Method in the subnetworks of the GLay cluster modules of the expression pattern E.
Cluster	Rank	Degree Score	Nbe.v1.1 gene ID	Nbe.v1 gene ID	At gene ID	Gene description
1	1	18	Nbe.v1.1.chr05g01150	Nbe.v1.s00030g01150	AT1G52620	Pentatricopeptide repeat (PPR) protein 19 (PPR19)
	1	18	Nbe.v1.1.chr06g38370	Nbe.v1.s00020g38370	AT1G18600	RHOMBOID-like protein 12 (RBL12)
	1	18	Nbe.v1.1.chr15g37200	Nbe.v1.s00210g04850	AT1G48460	tRNA-processing ribonuclease BN
2	1	16	Nbe.v1.1.chr17g06980	Nbe.v1.s00040g35800	AT1G20640	Plant regulator RWP-RK family protein/NODULE INCEPTION-LIKE PROTEIN 4 (NLP4)
3	1	11	Nbe.v1.1.chr03g40930	Nbe.v1.s00150g40930	AT1G79915	Putative methyltransferase family protein
	2	11	Nbe.v1.1.chr06g17730	Nbe.v1.s00020g17730	AT4G14820	Pentatricopeptide repeat (PPR) superfamily protein
	3	11	Nbe.v1.1.chr16g28330	Nbe.v1.s00180g28330	AT3G07210	hypothetical protein

### Sheet:  Sheet 42
Sheet 42: Details of the hub genes identified by the CytoHubba algorithm using the Degree Method in the subnetworks of the GLay cluster modules of the expression pattern F.
Cluster	Rank	Degree Score	Nbe.v1.1 gene ID	Nbe.v1 gene ID	At gene ID	Gene description
1	1	24	Nbe.v1.1.chr05g08230	Nbe.v1.s00030g08230	AT5G02310	proteolysis 6 (PRT6)
	1	24	Nbe.v1.1.chr05g31860	Nbe.v1.s00030g31860	AT5G08490	Tetratricopeptide repeat (TPR)-like superfamily protein/SLOW GROWTH 1 (SLG1)
	1	24	Nbe.v1.1.chr03g13210	Nbe.v1.s00150g13210	AT5G06810	transcription termination factor family protein
3	1	13	Nbe.v1.1.chr03g19170	Nbe.v1.s00150g19170	AT2G21370	xylulose kinase-1 (XK-1)
	1	13	Nbe.v1.1.chr07g12190	Nbe.v1.s00100g12190	AT1G08540	RNApolymerase sigma subunit 2 (SIG2)
4	1	27	Nbe.v1.1.chr16g03590	Nbe.v1.s00180g03590	AT1G04650	holliday junction resolvase/FIDGETIN-LIKE-1 INTERACTING PROTEIN (FLIP)
