## Supplemental Files (PDF and Excel) for "A network analysis for the identification of gene modules in the transcriptome during *Nicotiana benthamiana* interfamily grafting": OpokuAgyemang_et_al_Supplementary Dataset S8.xlsx

### Sheet: List
Supplementary Dataset S8: Annotation of genes of interest in expression patterns A-F .
Sheet 43	Annotation of selected upregulated genes during grafting in expression pattern A.
Sheet 44	Annotation of selected upregulated genes during grafting in expression pattern B.
Sheet 45	Annotation of selected upregulated genes during grafting in expression pattern C.
Sheet 46	Annotation of selected downregulated genes during grafting in expression pattern D.
Sheet 47	Annotation of selected downregulated genes during grafting in expression pattern E.
Sheet 48	Annotation of selected downregulated genes during grafting in expression pattern F.

### Sheet:  Sheet 43
Sheet 43: Annotation of selected upregulated genes during grafting in expression pattern A.
Nbe.v1.1 gene ID	Nbe.v1 gene ID	At gene ID	Gene description	References
Nbe.v1.1.chr03g41220	Nbe.v1.s00150g41220	AT1G04250	AUX/IAA transcriptional regulator family protein (IAA17)	Wu et al. Horticultural Plant Journal, 2024
Nbe.v1.1.chr13g00825	Nbe.v1.s00120g00825	AT5G57770	auxin canalization protein (DUF828) (FL8)	Prabhakaran Mariyamma et al. Journal of Experimental Botany, 2018
Nbe.v1.1.chr17g07710	Nbe.v1.s00010g07710	AT1G20925	Auxin efflux carrier family protein (PILS1)	Barbez et al. Nature, 2012
Nbe.v1.1.chr14g22440	Nbe.v1.s00140g22440	AT1G70940	Auxin efflux carrier family protein (PIN3)	Haga and Sakai Plant Signal. Behav., 2013
Nbe.v1.1.chr14g22450	Nbe.v1.s00140g22450	AT1G23080	Auxin efflux carrier family protein (PIN7)	Wanga et al., Russian Journal of Plant Physiology, 2014
Nbe.v1.1.chr15g10510	Nbe.v1.s00190g10510	AT5G54510	Auxin-responsive GH3 family protein (DFL1)	Xu et al, Molecular Biology Reports, 2020
Nbe.v1.1.chr14g17430	Nbe.v1.s00140g17430	AT1G68810	basic helix-loop-helix (bHLH) DNA-binding superfamily protein	Toledo-Ortiz et al. The Plant Cell, 2003
Nbe.v1.1.chr11g13410	Nbe.v1.s00170g13410	AT1G72210	basic helix-loop-helix (bHLH) DNA-binding superfamily protein	Toledo-Ortiz et al. The Plant Cell, 2003
Nbe.v1.1.chr01g30570	Nbe.v1.s00160g30570	AT1G72210	basic helix-loop-helix (bHLH) DNA-binding superfamily protein	Toledo-Ortiz et al. The Plant Cell, 2003
Nbe.v1.1.chr07g03980	Nbe.v1.s00100g03980	AT3G19860	basic helix-loop-helix (bHLH) DNA-binding superfamily protein	Toledo-Ortiz et al. The Plant Cell, 2003
Nbe.v1.1.chr13g43160	Nbe.v1.s00120g43160	AT1G72210	basic helix-loop-helix (bHLH) DNA-binding superfamily protein	Toledo-Ortiz et al. The Plant Cell, 2003
Nbe.v1.1.chr13g14260	Nbe.v1.s00120g14260	AT1G55610	BRI1 like (BRL1)	Caño-Delgado et al. Development, 2004
Nbe.v1.1.chr14g32620	Nbe.v1.s00140g32620	AT3G10330	Cyclin-like family protein (TFIIB2)	Ascencio-Ibánez et al. Plant physiology, 2008
Nbe.v1.1.chr11g26220	Nbe.v1.s00170g26220	AT3G20570	early nodulin-like protein 9 (ENODL9)	Stanfield and Schulz Phloem: Methods and Protocols, 2019
Nbe.v1.1.chr12g20090	Nbe.v1.s00070g20090	AT3G23240	ethylene response factor 1 (ERF1)	Song et al., 2025
Nbe.v1.1.chr13g16620	Nbe.v1.s00120g16620	AT5G07580	ethylene-responsive transcription factor (ERF106)	Yang et al. BMC genomics, 2023
Nbe.v1.1.chr01g02090	Nbe.v1.s00160g02090	AT3G44070	Glycosyl hydrolase family 35 protein
Nbe.v1.1.chr17g44610	Nbe.v1.s00010g44610	AT3G11040	Glycosyl hydrolase family 85
Nbe.v1.1.chr03g14270	Nbe.v1.s00150g14270	AT3G11040	Glycosyl hydrolase family 85
Nbe.v1.1.chr06g32950	Nbe.v1.s00020g32950	AT5G20950	Glycosyl hydrolase family protein
Nbe.v1.1.chr06g35050	Nbe.v1.s00020g35050	AT5G01930	Glycosyl hydrolase superfamily protein
Nbe.v1.1.chr06g13490	Nbe.v1.s00020g13490	AT4G16260	Glycosyl hydrolase superfamily protein (β-1,3-glucanase)	Notaguchi et al. Science, 2020
Nbe.v1.1.chr18g37160	Nbe.v1.s00110g37160	AT1G03430	histidine-containing phosphotransfer factor 5 (AHP5)	Li et al. Frontiers in Plant Science, 2025
Nbe.v1.1.chr17g03820	Nbe.v1.s00010g03820	AT1G62990	homeobox knotted-like protein (KNAT7)	Wang et al. The Plant Journal, 2020
Nbe.v1.1.chr14g32890	Nbe.v1.s00140g32890	AT5G06710	homeobox leucine zipper protein (HAT14)	Kajala et al. Cell, 2021
Nbe.v1.1.chr12g27210	Nbe.v1.s00070g27210	AT1G31320	LOB domain-containing protein 4 (LBD4)	Shimadzu et al. Plant and Cell Physiology, 2023
Nbe.v1.1.chr17g36900	Nbe.v1.s00010g36900	AT1G31320	LOB domain-containing protein 4 (LBD4)	Shimadzu et al. Plant and Cell Physiology, 2023
Nbe.v1.1.chr02g13470	Nbe.v1.s00090g13470	AT1G31320	LOB domain-containing protein 4 (LBD4)	Shimadzu et al. Plant and Cell Physiology, 2023
Nbe.v1.1.chr02g39180	Nbe.v1.s00090g39180	AT5G11300	mitotic-like cyclin 3B from Arabidopsi (CYCLIN A2;2)
Nbe.v1.1.chr14g08050	Nbe.v1.s00140g08050	AT1G01720	NAC (No Apical Meristem) domain transcriptional regulator superfamily protein
Nbe.v1.1.chr12g24070	Nbe.v1.s00070g24070	AT1G12260	NAC 007
Nbe.v1.1.chr08g14420	Nbe.v1.s00080g14420	AT3G15510	NAC domain containing protein 2 (NAC02)	Kondo et al., Plant cell, 2016
Nbe.v1.1.chr12g36140	Nbe.v1.s00070g36140	AT2G17040	NAC domain containing protein 36 (NAC036)
Nbe.v1.1.chr13g48520	Nbe.v1.s00120g48520	AT1G02230	NAC domain containing protein 4 (NAC04)
Nbe.v1.1.chr12g07150	Nbe.v1.s00070g07150	AT3G10500	NAC domain containing protein 53 (NAC53)
Nbe.v1.1.chr13g05590	Nbe.v1.s00120g05590	AT3G44290	NAC domain containing protein 60 (NAC060)
Nbe.v1.1.chr15g02820	Nbe.v1.s00190g02820	AT4G28500	NAC domain containing protein 73 (NAC073)
Nbe.v1.1.chr04g00990	Nbe.v1.s00130g00990	AT4G28500	NAC domain containing protein 73 (NAC073)
Nbe.v1.1.chr02g18460	Nbe.v1.s00090g18460	AT5G66390	Peroxidase superfamily protein (PRX72)	Miguel et al. BMC plant biology, 2015
Nbe.v1.1.chr14g31360	Nbe.v1.s00140g31360	AT5G46940	Plant invertase/pectin methylesterase inhibitor superfamily protein (PMEI)	López-Serrano et al. BMC Plant Biology, 2021
Nbe.v1.1.chr13g17500	Nbe.v1.s00120g17500	AT5G62360	Plant invertase/pectin methylesterase inhibitor superfamily protein (PMEI13)	López-Serrano et al. BMC Plant Biology, 2021
Nbe.v1.1.chr16g41510	Nbe.v1.s00200g10100	AT1G04520	plasmodesmata-located protein 2 (PDLP2 )	Caillaud et al. PLoS pathogens, 2014
Nbe.v1.1.chr09g18130	Nbe.v1.s00040g18130	AT1G04520	plasmodesmata-located protein 2 (PDLP2)	Caillaud et al. PLoS pathogens, 2014
Nbe.v1.1.chr05g34790	Nbe.v1.s00030g34790	AT2G22620	Rhamnogalacturonate lyase family protein
Nbe.v1.1.chr18g03300	Nbe.v1.s00110g03300	AT1G19230	Riboflavin synthase-like superfamily protein	Chapman et al. Chemical research in toxicology, 2019
Nbe.v1.1.chr15g24130	Nbe.v1.s00190g24130	AT1G77210	sugar transporter 14 (STP14)
Nbe.v1.1.chr19g44520	Nbe.v1.s00060g44520	AT2G18060	vascular related NAC-domain protein 1 (VND1)	Zhou et al. PLoS One. 2014
Nbe.v1.1.chr09g25620	Nbe.v1.s00040g25620	AT1G71930	vascular related NAC-domain protein 7 (VND7)	Huang et al. Journal of Experimental Botany, 2025
Nbe.v1.1.chr09g15980	Nbe.v1.s00040g15980	AT1G08290	WIP domain protein 3 (WIP3)	Reeves et al. Nature, 2022
Nbe.v1.1.chr18g17990	Nbe.v1.s00110g17990	AT1G19660	Wound-responsive family protein (BBD2)	Huque et al. Molecules. 2020
Nbe.v1.1.chr04g05860	Nbe.v1.s00130g05860	AT4G10265	Wound-responsive family protein (WIP3)	Reeves et al. Nature, 2022

### Sheet:  Sheet 44
Sheet 44: Annotation of selected upregulated genes during grafting in expression pattern B.
Nbe.v1.1 gene ID	Nbe.v1 gene ID	At gene ID	Gene description	References
Nbe.v1.1.chr18g32940	Nbe.v1.s00110g32940	AT4G14940	amine oxidase 1 (AO1)	Ghuge et al. Plant signaling & behavior, 2015
Nbe.v1.1.chr05g36730	Nbe.v1.s00030g36730	AT4G38062	basic helix loop helix (bHLH) DNA-binding superfamily protein	Toledo-Ortiz et al. The Plant Cell, 2003
Nbe.v1.1.chr17g44170	Nbe.v1.s00010g44170	AT2G40200	basic helix-loop-helix (bHLH) DNA-binding superfamily protein	Toledo-Ortiz et al. The Plant Cell, 2003
Nbe.v1.1.chr08g31810	Nbe.v1.s00080g31810	AT3G26140	Cellulase (glycosyl hydrolase family 5) protein
Nbe.v1.1.chr04g18300	Nbe.v1.s00130g18300	AT2G22490	Cyclin D2%3B1 (Cyclin D2;1)
Nbe.v1.1.chr19g40800	Nbe.v1.s00060g40800	AT5G10560	Glycosyl hydrolase family protein/BETA-XYLOSIDASE6 (BXL6)
Nbe.v1.1.chr09g36650	Nbe.v1.s00040g36650	AT4G01040	Glycosyl hydrolase superfamily protein
Nbe.v1.1.chr02g23710	Nbe.v1.s00090g23710	AT5G67210	IRREGULAR XYLEM protein (DUF579) (IRX15-L)
Nbe.v1.1.chr03g20430	Nbe.v1.s00150g20430	AT2G40470	LOB domain-containing protein 15 (LBD15)	Zhong et al. Mol Plant, 2010
Nbe.v1.1.chr16g44610	Nbe.v1.s00200g13200	AT5G11300	mitotic-like cyclin 3B from Arabidopsi (CYCLIN A2;2)
Nbe.v1.1.chr01g16930	Nbe.v1.s00160g16930	AT3G08500	myb domain protein 83 (MYB83)
Nbe.v1.1.chr17g31510	Nbe.v1.s00010g31510	AT3G08500	myb domain protein 83 (MYB83)
Nbe.v1.1.chr13g17390	Nbe.v1.s00120g17390	AT1G12260	NAC 007
Nbe.v1.1.chr04g07970	Nbe.v1.s00130g07970	AT3G44290	NAC domain containing protein 60 (NAC060)
Nbe.v1.1.chr13g43610	Nbe.v1.s00120g43610	AT2G22420	Peroxidase superfamily protein (PRX17)

### Sheet:  Sheet 45
Sheet 45: Annotation of selected upregulated genes during grafting in expression pattern C.
Nbe.v1.1 gene ID	Nbe.v1 gene ID	At gene ID	Gene description	References
Nbe.v1.1.chr13g00825	Nbe.v1.s00120g00825	AT5G57770	auxin canalization protein (DUF828) (FL8)	Prabhakaran Mariyamma et al. Journal of Experimental Botany, 2018
Nbe.v1.1.chr14g22440	Nbe.v1.s00140g22440	AT1G70940	Auxin efflux carrier family protein (PIN3)	Haga and Sakai Plant Signal. Behav., 2013
Nbe.v1.1.chr14g22450	Nbe.v1.s00140g22450	AT1G23080	Auxin efflux carrier family protein (PIN7)	Wanga et al., Russian Journal of Plant Physiology, 2014
Nbe.v1.1.chr07g03980	Nbe.v1.s00100g03980	AT3G19860	basic helix-loop-helix (bHLH) DNA-binding superfamily protein (Bhlh121)	Toledo-Ortiz et al. The Plant Cell, 2003
Nbe.v1.1.chr16g06000	Nbe.v1.s00180g06000	AT1G69010	BES1-interacting Myc-like protein 2 (BES1)	Wang et al. Developmental cell, 2013
Nbe.v1.1.chr17g53170	Nbe.v1.s00010g53170	AT4G27950	cytokinin response factor 4 (CRF4)	Song et al. Preprints, 2025
Nbe.v1.1.chr03g15410	Nbe.v1.s00150g15410	AT2G40080	EARLY FLOWERING-like protein (DUF1313) (ELF4)	Yan et al. Genes, 2021
Nbe.v1.1.chr11g26220	Nbe.v1.s00170g26220	AT3G20570	early nodulin-like protein 9 (ENODL9)	Stanfield and Schulz Phloem: Methods and Protocols, 2019
Nbe.v1.1.chr01g02090	Nbe.v1.s00160g02090	AT3G44070	Glycosyl hydrolase family 35 protein
Nbe.v1.1.chr03g14270	Nbe.v1.s00150g14270	AT3G11040	Glycosyl hydrolase family 85
Nbe.v1.1.chr06g32950	Nbe.v1.s00020g32950	AT5G20950	Glycosyl hydrolase family protein
Nbe.v1.1.chr06g35050	Nbe.v1.s00020g35050	AT5G01930	Glycosyl hydrolase superfamily protein
Nbe.v1.1.chr15g33960	Nbe.v1.s00210g01610	AT5G66460	Glycosyl hydrolase superfamily protein
Nbe.v1.1.chr14g32890	Nbe.v1.s00140g32890	AT5G06710	homeobox leucine zipper protein (HAT14)	Kajala et al. Cell, 2021
Nbe.v1.1.chr02g39180	Nbe.v1.s00090g39180	AT5G11300	mitotic-like cyclin 3B from Arabidopsi (CYC3B)
Nbe.v1.1.chr12g24070	Nbe.v1.s00070g24070	AT1G12260	NAC 007
Nbe.v1.1.chr08g14420	Nbe.v1.s00080g14420	AT3G15510	NAC domain containing protein 2 (NAC002)	Kondo et al., Plant cell, 2016
Nbe.v1.1.chr13g48520	Nbe.v1.s00120g48520	AT1G02230	NAC domain containing protein 4 (NAC004)
Nbe.v1.1.chr12g07150	Nbe.v1.s00070g07150	AT3G10500	NAC domain containing protein 53 (NAC053)
Nbe.v1.1.chr13g05590	Nbe.v1.s00120g05590	AT3G44290	NAC domain containing protein 60 (NAC060)
Nbe.v1.1.chr17g45550	Nbe.v1.s00010g45550	AT1G69490	NAC-like%2C activated by AP3/PI (ANAC029)
Nbe.v1.1.chr01g42650	Nbe.v1.s00160g42650	AT2G22620	Rhamnogalacturonate lyase family protein
Nbe.v1.1.chr04g05860	Nbe.v1.s00130g05860	AT4G10265	Wound-responsive family protein (WIP3)	Reeves et al. Nature, 2022

### Sheet:  Sheet 46
Sheet 46: Annotation of selected downregulated genes during grafting in expression pattern D.
Nbe.v1.1 gene ID	Nbe.v1 gene ID	At gene ID	Gene description
Nbe.v1.1.chr18g11830	Nbe.v1.s00110g11830	AT1G47230	CYCLIN A3;4 (CYCLIN A3;4)
Nbe.v1.1.chr19g40800	Nbe.v1.s00060g40800	AT5G10560	Glycosyl hydrolase family protein/BETA-XYLOSIDASE6 (BXL6)
Nbe.v1.1.chr02g03250	Nbe.v1.s00090g03250	AT5G61430	NAC domain containing protein 100 (NAC100)

### Sheet:  Sheet 47
Sheet 47: Annotation of selected downregulated genes during grafting in expression pattern E.
Nbe.v1.1 gene ID	Nbe.v1 gene ID	At gene ID	Gene description
Nbe.v1.1.chr15g24420	Nbe.v1.s00190g24420	AT4G29230	NAC domain containing protein 75 (NAC075)
Nbe.v1.1.chr15g36450	Nbe.v1.s00210g04100	AT5G13180	NAC domain containing protein 83 (NAC083)
Nbe.v1.1.chr15g00150	Nbe.v1.s00190g00150	AT2G28550	related to AP2.7 (RAP2.7)

### Sheet:  Sheet 48
Sheet 48: Annotation of selected downregulated genes during grafting in expression pattern F.
Nbe.v1.1 gene ID	Nbe.v1 gene ID	At gene ID	Gene description
Nbe.v1.1.chr11g36440	Nbe.v1.s00170g36440	AT4G30080	auxin response factor 16 (ARF16)
Nbe.v1.1.chr18g11830	Nbe.v1.s00110g11830	AT1G47230	CYCLIN A3%3B4 (CYCLIN A3;4)
